# Y-RNAs Lead an Endogenous Program of RIG-I Agonism Mobilized upon RNA Virus Infection and Targeted by HIV

**DOI:** 10.1101/773820

**Authors:** Nicolas Vabret, Valérie Najburg, Alexander Solovyov, Petr Šulc, Sreekumar Balan, Guillaume Beauclair, Maxime Chazal, Hugo Varet, Rachel Legendre, Odile Sismeiro, Raul Y. Sanchez David, Christopher McClain, Ramya Gopal, Lise Chauveau, Olivier Schwartz, Nolwenn Jouvenet, Martin Markowitz, Frédéric Tangy, Nina Bhardwaj, Benjamin D. Greenbaum, Anastasia V. Komarova

**Affiliations:** Tisch Cancer Institute, Icahn School of Medicine at Mount Sinai, New York, New York, USA.; Precision Immunology Institute, Icahn School of Medicine at Mount Sinai, New York, NY, 10029, USA; Viral Genomics and Vaccination Unit, Department of Virology, Institut Pasteur, CNRS UMR-3569, 75015 Paris, France; Center for Molecular Design and Biomimetics at the Biodesign Institute and School of Molecular Sciences, Arizona State University, Tempe, Arizona 85287, USA; Transcriptome and EpiGenome platform, BioMics, Center of Innovation and Technological Research, Institut Pasteur, 28 rue du Docteur Roux, 75724 Paris Cedex 15, France; Hub informatique et Biostatistique, Centre de Bioinformatique, Biostatistique et Biologie Intégrative (C3BI, USR 3756 IP-CNRS), Institut Pasteur, 28 Rue du Docteur Roux, 75724 Paris Cedex 15, France; Virus & Immunity Unit, Department of Virology, Institut Pasteur, CNRS UMR-3569, 75015 Paris, France; Aaron Diamond AIDS Research Center, The Rockefeller University, New York, NY, USA; Parker Institute of Cancer Immunotherapy, USA; Department of Medicine, Hematology and Medical Oncology, Department of Oncological Sciences, Department of Pathology, Center for Computational Immunology, Tisch Cancer Institute, Icahn School of Medicine at Mount Sinai, New York, NY, 10029, USA; Icahn Institute for Data Science and Genomic Technology, Icahn School of Medicine at Mount Sinai, New York, NY, 10029, USA.; Viral Genomics and Vaccination Unit, Department of Virology, Institut Pasteur, CNRS UMR-3569, 75015 Paris, France.

## Abstract

Pattern recognition receptors (PRRs) protect against host invasion by detecting specific molecular patterns found in pathogens and initiating an immune response. While microbial-derived PRR ligands have been extensively characterized, the contribution and relevance of endogenous ligands to PRR activation during viral infection remain overlooked. In this work, we characterize the landscape of endogenous ligands that engage RIG-I-like receptors (RLRs) upon infection by a positive-sense RNA virus, a negative-sense RNA virus or a retrovirus. We found that several endogenous RNAs transcribed by RNA polymerase 3 (Pol3) specifically engage RLRs, and in particular the family of small non-coding repeats Y-RNAs, which presents the highest affinity as RIG-I ligands. We show that this recognition is dependent on Y-RNA mimicking viral secondary structure and its 5’-triphosphate extremity. Further, we found that HIV-1 infection triggers a VPR-dependent downregulation of RNA triphosphatase DUSP11 *in vitro* and *in vivo*, leading to an increase of Y-RNA 5’-triphosphorylation that enables their immunogenicity. Importantly, we show that altering DUSP11 expression is sufficient to induce a type-I interferon and T cell activation transcriptional program associated with HIV-1 infection. Overall, our work uncovers the critical contribution of endogenous repeat RNAs ligands to antiviral immunity and demonstrates the role of this pathway in HIV-1 infection.
