## Supplementary material for "Y-RNAs Lead an Endogenous Program of RIG-I Agonism Mobilized upon RNA Virus Infection and Targeted by HIV": Table S3

### Sheet: Feuil1
DUSP11-/- gene signature
gene.id	gene.symbol	baseMean	log2FoldChange	pvalue
ENSG00000075213.10	SEMA3A	57.1627	7.42332	2.06409e-10
ENSG00000196954.13	CASP4	189.403	6.17165	0.000594746
ENSG00000169994.18	MYO7B	471.247	3.89205	0.00670051
ENSG00000152402.10	GUCY1A2	105.821	3.47597	4.42213e-09
ENSG00000182636.6	NDN	57.8367	3.27352	0.000146738
ENSG00000162722.8	TRIM58	34.5908	3.25807	0.112912
ENSG00000168916.15	ZNF608	43.4144	2.66639	0.0197668
ENSG00000273983.1	HIST1H3G	719.197	2.23567	0.0276884
ENSG00000146938.15	NLGN4X	70.0337	2.19113	0.0105121
ENSG00000168679.17	SLC16A4	70.4727	2.11789	6.10484e-05
ENSG00000041515.15	MYO16	78.8688	2.05467	0.0247861
ENSG00000135052.16	GOLM1	114.089	2.0191	0.410529
ENSG00000138792.9	ENPEP	59.4818	1.98522	0.00850277
ENSG00000034053.14	APBA2	40.9726	1.9199	0.123793
ENSG00000173110.7	HSPA6	564.187	1.90394	0.548854
ENSG00000133574.9	GIMAP4	1248.31	1.78313	0.00673876
ENSG00000162711.17	NLRP3	223.72	1.6679	0.00978257
ENSG00000188636.3	RTL6	70.7355	1.65426	0.077003
ENSG00000124006.14	OBSL1	35.2355	1.65383	0.058103
ENSG00000198363.17	ASPH	558.752	1.63612	0.433131
ENSG00000180758.11	GPR157	34.4514	1.52611	0.206483
ENSG00000184500.15	PROS1	100.928	1.52166	0.0190803
ENSG00000112303.13	VNN2	65.3806	1.51686	0.0800857
ENSG00000168685.14	IL7R	1019.02	1.4918	0.1052
ENSG00000178562.17	CD28	506.9	1.44788	0.0802146
ENSG00000143995.19	MEIS1	35.1066	1.41467	0.234501
ENSG00000206538.8	VGLL3	165.458	1.40249	0.390894
ENSG00000004468.12	CD38	556.149	1.39349	0.188415
ENSG00000174640.13	SLCO2A1	74.8546	1.29802	0.28622
ENSG00000051620.10	HEBP2	95.479	1.29119	0.0947976
ENSG00000100867.14	DHRS2	51.8718	1.28828	0.158896
ENSG00000204389.9	HSPA1A	46.7263	1.23043	0.409322
ENSG00000187678.9	SPRY4	112.459	1.17732	0.195126
ENSG00000139278.9	GLIPR1	53.6148	1.13285	0.16813
ENSG00000141665.12	FBXO15	54.5962	1.12305	0.184547
ENSG00000166123.13	GPT2	36.8308	1.11037	0.286498
ENSG00000132718.8	SYT11	37.8156	1.10991	0.29508
ENSG00000069188.16	SDK2	330.861	1.09548	0.0892568
ENSG00000054793.13	ATP9A	99.6138	1.09378	0.165488
ENSG00000067445.20	TRO	62.1061	1.03959	0.317519
ENSG00000113448.18	PDE4D	367.582	1.02079	0.679199
ENSG00000011105.13	TSPAN9	40.6672	0.993523	0.532004
ENSG00000180881.19	CAPS2	38.1369	0.982943	0.514253
ENSG00000176049.15	JAKMIP2	38.8875	0.969593	0.535267
ENSG00000078589.12	P2RY10	83.5407	0.967707	0.433099
ENSG00000188290.10	HES4	168.844	0.966793	0.633405
ENSG00000197442.9	MAP3K5	217.688	0.964125	0.341948
ENSG00000144369.12	FAM171B	322.683	0.952738	0.276591
ENSG00000197594.12	ENPP1	435.004	0.950938	0.510825
ENSG00000186197.14	EDARADD	69.4702	0.942802	0.355947
ENSG00000183647.10	ZNF530	175.848	0.941653	0.327579
ENSG00000115738.9	ID2	243.029	0.93521	0.219274
ENSG00000183018.8	SPNS2	36.4846	0.926829	0.59588
ENSG00000116574.5	RHOU	6071.63	0.920228	0.443491
ENSG00000145431.10	PDGFC	222.301	0.919787	0.779119
ENSG00000198944.5	SOWAHA	103.638	0.912425	0.507912
ENSG00000253846.2	PCDHGA10	94.8815	0.905688	0.252933
ENSG00000137225.12	CAPN11	49.3504	0.902787	0.502894
ENSG00000205269.5	TMEM170B	191.221	0.901841	0.726441
ENSG00000154734.14	ADAMTS1	801.635	0.899107	0.0615175
ENSG00000130396.20	AFDN	465.976	0.894965	0.299308
ENSG00000152377.13	SPOCK1	134.648	0.890843	0.43317
ENSG00000132874.14	SLC14A2	53.7243	0.889777	0.515732
ENSG00000117586.10	TNFSF4	166.465	0.888944	0.376995
ENSG00000068650.18	ATP11A	38.998	0.881432	0.557629
ENSG00000100985.7	MMP9	49.6177	0.861986	0.6572
ENSG00000135838.13	NPL	36.1549	0.846256	0.675062
ENSG00000085733.15	CTTN	609.004	0.846151	0.316986
ENSG00000138722.9	MMRN1	144.239	0.84216	0.493482
ENSG00000197016.11	ZNF470	251.032	0.840445	0.477154
ENSG00000104043.14	ATP8B4	377.276	0.823811	0.354599
ENSG00000127415.12	IDUA	52.1559	0.818231	0.491045
ENSG00000079691.17	CARMIL1	59.2336	0.817404	0.547964
ENSG00000151276.23	MAGI1	64.339	0.806142	0.586837
ENSG00000275342.4	PRAG1	45.5082	0.800664	0.606599
ENSG00000154654.14	NCAM2	37.4902	0.797394	0.721359
ENSG00000143355.15	LHX9	40.6242	0.794043	0.679743
ENSG00000104427.11	ZC2HC1A	39.4765	0.785352	0.699167
ENSG00000134321.11	RSAD2	170.658	0.777117	0.587664
ENSG00000110900.14	TSPAN11	90.7378	0.768884	0.605384
ENSG00000070669.16	ASNS	51.0321	0.768821	0.647028
ENSG00000000971.15	CFH	322.955	0.767157	0.534076
ENSG00000036448.9	MYOM2	50.1983	0.760451	0.660808
ENSG00000140287.10	HDC	127.756	0.757028	0.655126
ENSG00000274897.2	PANO1	49.4796	0.756389	0.636734
ENSG00000106976.20	DNM1	164.661	0.751193	0.658382
ENSG00000113555.5	PCDH12	73.2772	0.743858	0.748232
ENSG00000021645.18	NRXN3	1105.19	0.743072	0.45327
ENSG00000173083.14	HPSE	51.0988	0.738856	0.729677
ENSG00000138678.10	GPAT3	207.073	0.737239	0.619089
ENSG00000156042.17	CFAP70	61.9394	0.729901	0.727187
ENSG00000185130.5	HIST1H2BL	4349.56	0.72186	0.442482
ENSG00000124507.10	PACSIN1	74.3751	0.714652	0.66526
ENSG00000183963.18	SMTN	251.654	0.708116	0.687209
ENSG00000166313.18	APBB1	59.8332	0.70687	0.709295
ENSG00000166349.9	RAG1	448.035	0.702883	0.709474
ENSG00000130522.5	JUND	119.086	0.688052	0.735735
ENSG00000206557.5	TRIM71	209.005	0.680414	0.743996
ENSG00000159720.11	ATP6V0D1	541.034	0.651794	0.774992
ENSG00000109743.10	BST1	306.03	0.650302	0.713063
