## Supplementary material for "Y-RNAs Lead an Endogenous Program of RIG-I Agonism Mobilized upon RNA Virus Infection and Targeted by HIV": Table S8

### Sheet: Feuil1
Virus name	Virus Family
Semliki_forest_virus,_complete_genome.	Togaviridae
Ross_River_virus,_complete_genome.	Togaviridae
O'nyong-nyong_virus,_complete_genome.	Togaviridae
Chikungunya_virus,_complete_genome.	Togaviridae
Barmah_Forest_virus,_complete_genome.	Togaviridae
Mamastrovirus_1_genomic_RNA,_complete_genome,_isolate:_V1347.	Astroviridae
Human_astrovirus,_complete_genome.	Astroviridae
Bat_sapovirus_TLC58/HK,_complete_genome.	Caliciviridae
Sapovirus_Hu/Nagoya/NGY-1/2012/JPN_genomic_RNA,_complete_genome.	Caliciviridae
Norovirus_GI/Hu/JP/2007/GI.P3_GI.3/Shimizu/KK2866,_complete_genome.	Caliciviridae
Porcine_enteric_sapovirus,_complete_genome.	Caliciviridae
Norovirus_GII.17_strain_Hu/GII.P17_GII.17/KR/2015/CAU-267,_complete_genome.	Caliciviridae
Norovirus_GII.2_strain_Env/CHN/2016/GII.P16-GII.2/BJSMQ,_complete_genome.	Caliciviridae
Norovirus_GI,_complete_genome.	Caliciviridae
Sapovirus_Mc10,_complete_genome.	Caliciviridae
Norovirus_GII_isolate_strain_Hu/GBR/2016/GII.P16-GII.4_Sydney/226,_complete_genome.	Caliciviridae
Norovirus_GV,_complete_genome.	Caliciviridae
Sapovirus_Hu/Dresden/pJG-Sap01/DE,_complete_genome.	Caliciviridae
Louping_ill_virus,_complete_genome.	Flaviviridae
Dengue_virus_4,_complete_genome.	Flaviviridae
Montana_myotis_leukoencephalitis_virus,_complete_genome.	Flaviviridae
Spanish_goat_encephalitis_virus_isolate_AstGoatIREC2011,_complete_genome.	Flaviviridae
Sepik_virus,_complete_genome.	Flaviviridae
Bussuquara_virus,_complete_genome.	Flaviviridae
T'Ho_virus_strain_T'Ho-Mex07,_complete_genome.	Flaviviridae
Paraiso_Escondido_virus_isolate_Ecuador2012,_complete_genome.	Flaviviridae
Mosquito_flavivirus_isolate_LSFlaviV-A20-09,_complete_genome.	Flaviviridae
Cell_fusing_agent_virus_strain_Galveston,_complete_genome.	Flaviviridae
Mercadeo_virus_isolate_ER-M10,_complete_genome.	Flaviviridae
St._Louis_encephalitis_virus,_complete_genome.	Flaviviridae
Hepatitis_C_virus_genotype_7,_complete_genome.	Flaviviridae
Donggang_virus,_complete_genome.	Flaviviridae
West_Nile_virus_lineage_1,_complete_genome.	Flaviviridae
Powassan_virus,_complete_genome.	Flaviviridae
Non-primate_hepacivirus_NZP1,_complete_genome.	Flaviviridae
Dengue_virus_1,_complete_genome.	Flaviviridae
Hepatitis_C_virus_genotype_2,_complete_genome.	Flaviviridae
Murray_Valley_encephalitis_virus,_complete_genome.	Flaviviridae
Culex_flavivirus,_complete_genome.	Flaviviridae
Parramatta_River_virus_isolate_92-B115745,_complete_genome.	Flaviviridae
GB_virus_C/Hepatitis_G_virus,_complete_genome.	Flaviviridae
West_Nile_virus_lineage_2,_complete_genome.	Flaviviridae
Jutiapa_virus_strain_JG-128,_complete_genome.	Flaviviridae
Hepatitis_C_virus_genotype_1,_complete_genome.	Flaviviridae
Yokose_virus,_complete_genome.	Flaviviridae
Zika_virus_isolate_ZIKV/Monkey/Uganda/MR766/1947,_complete_genome.	Flaviviridae
Yellow_fever_virus,_complete_genome.	Flaviviridae
Kedougou_virus,_complete_genome.	Flaviviridae
Langat_virus,_complete_genome.	Flaviviridae
Dengue_virus_2,_complete_genome.	Flaviviridae
Dengue_virus_3,_complete_genome.	Flaviviridae
Phnom_Penh_bat_virus_strain_30834_A38,_complete_genome.	Flaviviridae
Zika_virus_isolate_ZIKV/H._sapiens/Brazil/Natal/2015,_complete_genome.	Flaviviridae
Rodent_hepacivirus_isolate_RHV-339,_complete_genome.	Flaviviridae
Modoc_virus,_complete_genome.	Flaviviridae
Quang_Binh_virus,_complete_genome.	Flaviviridae
Ilheus_virus,_complete_genome.	Flaviviridae
Hepatitis_C_virus_genotype_6,_complete_genome.	Flaviviridae
Omsk_hemorrhagic_fever_virus,_complete_genome.	Flaviviridae
Tick-borne_encephalitis_virus,_complete_genome.	Flaviviridae
Sokoluk_virus_strain_LEIV-400K,_complete_genome.	Flaviviridae
Wesselsbron_virus,_complete_genome.	Flaviviridae
Hepatitis_GB_virus_B,_complete_genome.	Flaviviridae
Kamiti_River_virus,_complete_genome.	Flaviviridae
Aedes_flavivirus_genomic_RNA,_complete_genome,_strain:_Narita-21.	Flaviviridae
Entebbe_bat_virus,_complete_genome.	Flaviviridae
Chaoyang_virus,_complete_genome.	Flaviviridae
Spondweni_virus,_complete_genome.	Flaviviridae
Kokobera_virus,_complete_genome.	Flaviviridae
Bagaza_virus,_complete_genome.	Flaviviridae
Orthohepevirus_B,_complete_genome.	Hepeviridae
Hepatitis_E_virus_rat/R63/DEU/2009,_complete_genome.	Hepeviridae
Orthohepevirus_D_isolate_BatHEV/BS7/GE/2009,_complete_genome.	Hepeviridae
Hepatitis_E_virus,_complete_genome.	Hepeviridae
Cutthroat_trout_virus,_complete_genome.	Hepeviridae
Human_Coronavirus_NL63,_complete_genome.	Coronaviridae
Middle_East_respiratory_syndrome_coronavirus,_complete_genome.	Coronaviridae
Human_coronavirus_229E,_complete_genome.	Coronaviridae
Human_coronavirus_HKU1,_complete_genome.	Coronaviridae
Betacoronavirus_England_1,_complete_genome.	Coronaviridae
Camel_alphacoronavirus_isolate_camel/Riyadh/Ry141/2015,_complete_genome.	Coronaviridae
SARS_coronavirus,_complete_genome.	Coronaviridae
Salivirus_NG-J1,_complete_genome.	Picornavirales
Rosavirus_2_strain_GA7403,_complete_genome.	Picornavirales
Human_enterovirus_A,_complete_genome.	Picornavirales
Human_rhinovirus_14,_complete_genome.	Picornavirales
Human_enterovirus_D,_complete_genome.	Picornavirales
Encephalomyocarditis_virus,_complete_genome.	Picornaviridae
Coxsackievirus_B3_mRNA,_complete_genome.	Picornaviridae
Hepatitis_A_virus,_complete_genome.	Picornaviridae
Human_coxsackievirus_A2_strain_Fleetwood,_complete_genome.	Picornaviridae
Human_enterovirus_B,_complete_genome.	Picornaviridae
Human_enterovirus_68_strain_Fermon,_complete_genome.	Picornaviridae
Salivirus_A_isolate_02394-01,_complete_genome.	Picornaviridae
Human_rhinovirus_89,_complete_genome.	Picornaviridae
Human_rhinovirus_3,_complete_genome.	Picornaviridae
Aichi_virus,_complete_genome.	Picornaviridae
Human_rhinovirus_1_strain_ATCC_VR-1559,_complete_genome.	Picornaviridae
Poliovirus,_complete_genome.	Picornaviridae
Sindbis_virus,_complete_genome.	Togaviridae
Mayaro_virus,_complete_genome.	Togaviridae
Western_equine_encephalomyelitis_virus,_complete_genome.	Togaviridae
Venezuelan_equine_encephalitis_virus,_complete_genome.	Togaviridae
Eastern_equine_encephalitis_virus,_complete_genome.	Togaviridae
Rubella_virus,_complete_genome.	Togaviridae
