## Supplementary material for "Y-RNAs Lead an Endogenous Program of RIG-I Agonism Mobilized upon RNA Virus Infection and Targeted by HIV": Table S2

### Sheet: Feuil1
Enrichment Values Relative to NI
	log2FC	gene.type	HIV	MV	DV4
MDA5	L1MA6	LINE/L1	0.907	-6.129	-0.377
	L1MB7	LINE/L1	0.982	-2.812	0.719
	MIR	SINE/MIR	0.771	-2.056	0.261
	AluSq2	SINE/Alu	0.268	-1.203	0.195
	Tigger13a	DNA/TcMar-Tigger	-0.128	3.544	-0.546
	log2FC	gene.type	HIV-1	MV	DV4
RIG-I	HY4	scRNA	1.875	1.762	4.42
	HY1	scRNA	-0.04	-0.291	2.254
	HY3	scRNA	0.814	0.731	2.952
	PABL_A	LTR/ERV1	0.059	-0.374	-0.104
	MamGypLTR3a	LTR/Gypsy	-0.077	-0.193	-1.598
	ZOMBI_B	Mariner/Tc1	-0.209	1.207	-1.597
	log2FC	gene.type	HIV-1	MV
LGP2	AluYi6	SINE/Alu	-0.191	-2.08
	HY5	scRNA	-0.378	-4.639
	AluYb9	SINE/Alu	-0.173	-2.191
	AluYf2	SINE1/7SL	0.187	-2.476
	Charlie10b	DNA/hAT-Charlie	-0.05	-1.668
	LTR106_Mam	LTR	-0.117	-1.15
	AluYk3	SINE/Alu	0.193	-1.584
	AluYa5	SINE/Alu	0.265	-1.787
	L1PA12	LINE/L1	-0.348	-1.223
	AluYg6	SINE/Alu	0.504	-1.368
	MLT1C1	ERV3	-0.327	-2.043
	AluSq4	SINE/Alu	0.601	-0.76
	AluYb8	SINE/Alu	0.535	-0.863
	AluYd8	SINE/Alu	0.761	-2.289
	AluYe5	SINE/Alu	0.423	-0.365
	AluYe6	SINE/Alu	0.486	-2.298
	AluYi6_4d	SINE/Alu	0.903	-2.618
	AluYb10	SINE1/7SL	0.35	-2.047
